# A molecular docking study of human STEAP2 for the discovery of new potential anti-prostate cancer chemotherapeutic candidates

**DOI:** 10.1101/2021.09.02.458478

**Authors:** Timothy Ongaba, Christian Ndekezi, Nana Jaqueline Nakiddu

**Affiliations:** Department of Biomolecular Resources and Biolaboratory Sciences, College of Veterinary Medicine, Animal Resources and Biosecurity (CoVAB), Makerere University, Kampala, Uganda.; Uganda Virus Research Institute,Entebbe, Uganda.; Joint Clinical Research Centre, Kampala Uganda; College of Health Sciences (CHS), Makerere University

## Abstract

Prostate cancer refers to uncontrolled abnormal cell growth (Cancer) within the prostate gland. The disease is a rising health concern and accounts for 3.8% of all cancer deaths globally. Uganda has one of the highest incidence rates of the disease in Africa being 5.2% and many of the diagnosed patients are found to have advanced stage prostate cancer. This study aimed to use STEAP2 protein (prostate cancer specific biomarker) for the discovery of new lead compounds against prostate cancer.

To determine the most likely compound that can bind to STEAP2 protein, we docked the modelled STEAP2 3 Dimension structure against 2466 FDA (Food and Drug Administration) approved drug candidates using Autodock vina. Protein Basic Local Alignment Search Tool (BLASTp) search, Multiple Sequence Alignment (MSA), and phylogenetics were further carried out to analyse the diversity of this marker and determine its conserved domains as suitable target regions.

Six promising drug candidates (ligands) were identified of which Triptorelin had the highest binding energy (-12.1 kcal/mol). Leuprolide was the second most promising candidate with a docking energy of -11.2 kcal/mol. All the top 3 of 6 drugs interacted with highly conserved residues Ser-372 and Gly-369 in close proximity with the iron binding domain that was shown to be important for catalysis of metal reduction.

The two drugs had earlier been approved for treatment of advanced prostate cancer but with an elusive mode of action. Thanks to this study we now have an insight on how their interaction with STEAP2 might be important during treatment.

**Author summary:** Previous studies on prostate cancer prevalence have shown that Uganda among other low to middle income countries has a high prostate cancer incidence rate. Majority of the patients at the time of diagnosis have advanced stage disease. While there has been great improvement in therapeutic options for prostate cancer over the last decade, the drugs currently used are still limited and not 100% effective making cure elusive. This is further compounded by undesirable side-effects from some of the treatments. Altogether this creates a need for the discovery of novel, safe, and efficacious chemotherapeutic agents with minimal or no side effects. In this study, we used a prostate cancer specific protein biomarker; STEAP2 that is highly expressed at all disease stages and is androgen independent and FDA approved drugs from the drugbank to help improve drug specificity, efficacy, and reduce undesirable side effects through *in-silico* methods. The results from the study give an insight on mechanisms of action of current therapy for advanced disease and suggest these very drugs be used even at early stage disease.
