## Supplementary material for "A molecular docking study of human STEAP2 for the discovery of new potential anti-prostate cancer chemotherapeutic candidates": Table containing details on sequences' details used for MSA

### Sheet: Sheet1
SI_Table1 . BLASTP SEARCH RESULTS OF THE PROTEIN SEQUENCES USED FOR MSA
No.	Top hit	E-value	Percentage coverage%	Similarity	BlastP accession number
1	STEAP2 (H. sapiens)	0	100	100	NP_001035755.1
2	STEAP2 (G.g.gorilla)	0	99.59	99.59	XP_018887270.1
3	STEAP2 (C. sabaeus)	0	90	99.1	XP_007980440.1
4	STEAP2 (H. armiger)	100	0	95.55	XP_019482427.1
5	STEAP2 (H. leucocephalus)	0	100	89.39	XP_010572755.1
6	STEAP2 (A. sinensis)	0	92	90.09	XP_025065788.1
7	STEAP4 (N. meleagris)	0	90	90.79	XP021243934.1
8	STEAP4 (A. radiata)	0	81	73.32	XP032869019.1
9	STEAP2 (D.rerio)	0	100	73.23	XP_001921185.1
10	STEAP2 (O. melastigma)	0	98	66.12	XP_024117508.1
11	STEAP2 (O. mykiss)	0	100	70.33	XP_021476238.1
12	STEAP2 (G. morhua)	0	94	68.86	XP_030204512.1
13	STEAP2 (S.faciatus)	0	95	70.7	XP_029955786.1
14	STEAP2 (O. tshawytscha)	0	96	72.65	XP_024232269.1
15	STEAP3 (H. sapiens)	0	88	56.75	NP_878919.2
16	STEAP3 (S. fermorus)	2e-173	89	55.45	XP_029105432.1
17	STEAP3 (G. gangeticus)	0	90	59.41	XP_09378074.1
18	STEAP3 (M. unicolor)	4e-84	57	50	XP_030055506.1
19	STEAP4 (H. sapiens)	1e-153	89	47.5	NP_001192244.1
20	STEAP4 (H. sapiens)	2e-41	56	51.75	NP_001192245.1
21	STEAP4 (N. cardi)	3e-126	89	46.47	XP_006801411.1
22	STEAP4 (A. limnaeus)­	1e-107	78	41.82	XP_013880366.1
23	STEAP4 (C.virginica)	7e-88	89	36.12	XP_022314574.1
24	STEAP4 (D. giganteu)	2e-74	88	34.74	XP_028404857.1
25	NADP (R. tubomere)	7e-06	37	25.5	WP_111162601
26	NADP (A. senegalensis)	3e-08	34	24.6	WP_058988785.1
27	STEAP1 (H. sapiens)	1e-97	53	54.62	NP_036581.1
28	NADP (A. marina)	1e-18	32.09	29.17	WP_142941410.1
29	NADP (Strep.ssp)	0.0171	36	20.99	WP_109978898
30	NADP (A.vitis)	3e-08	27.27	27.27	WP_156534898.1
